# A simplified transposon mutagenesis method to perform phenotypic forward genetic screens in cultured cells

**DOI:** 10.1101/598474

**Authors:** Charlotte R. Feddersen, Lexy S. Wadsworth, Eliot Y. Zhu, Hayley R. Vaughn, Andrew P. Voigt, Jesse D. Riordan, Adam J. Dupuy

## Abstract

The introduction of genome-wide shRNA and CRISPR libraries has facilitated cell-based screens to identify loss-of-function mutations associated with a phenotype of interest. Approaches to perform analogous gain-of-function screens are less common, although some reports have utilized arrayed viral expression libraries or the CRISPR activation system. However, a variety of technical and logistical challenges make these approaches difficult for many labs to execute. In addition, genome-wide shRNA or CRISPR libraries typically contain of hundreds of thousands of individual engineered elements, and the associated complexity creates issues with replication and reproducibility for these methods. Here we describe a simple, reproducible approach using the Sleeping Beauty transposon system to perform phenotypic cell-based genetic screens. This approach employs only three plasmids to perform unbiased, whole-genome transposon mutagenesis. We also describe a ligation-mediated PCR method that can be used in conjunction with the included software tools to map raw sequence data, identify candidate genes associated with phenotypes of interest, and predict the impact of recurrent transposon insertions on candidate gene function. Finally, we demonstrate the high reproducibility of our approach by having three individuals perform independent replicates of a mutagenesis screen to identify drivers of vemurafenib resistance in cultured melanoma cells. Collectively, our work establishes a facile, adaptable method that can be performed by *labs of any size* to perform robust, genome-wide screens to identify genes that influence phenotypes of interest.
