## Supplemental Table 1 for "A simplified transposon mutagenesis method to perform phenotypic forward genetic screens in cultured cells"

### Sheet: Supplemental Table 1
Supplemental Table 1. Results from vemurafenib resistance screen in A375 melanoma cells.
				data from vemurafenib treatment											data from DMSO treatment
gene_symbol	chr	start (bp)	stop (bp)	strand	# of hits	# of samples	p-value	FDR	# in gene body [+,-]	# in promoter [+,-]	skewness	kurtosis	functional prediction		# of hits	# of samples	p-value	FDR
VAV1	chr19	6772667	6857366	+	161	52	1e-300	1.12421e-298	130 [128,2]	31 [31,0]	0.759341	-0.229544	over-expression		3	2	1.18437e-17	6.41104e-17
MCF2	chrX	139581767	139708279	-	113	46	1e-300	1.12421e-298	74 [3,71]	39 [1,38]	0.29111	-1.43169	over-expression		11	6	4.29763e-100	1.33764e-98
BRAF	chr7	140719330	140924711	-	48	31	1e-300	1.12421e-298	46 [2,44]	2 [0,2]	-2.48087	6.93238	over-expression
RAF1	chr3	12583600	12664201	-	17	16	4.61026e-160	4.92376e-158	17 [0,17]	0 [0,0]	0.87325	5.65739	over-expression
LPAR1	chr9	110873251	111039259	-	10	9	2.52283e-23	1.38174e-21	8 [0,8]	2 [0,2]	0.358846	-0.11868	over-expression
CRB1	chr1	197201461	197478455	+	10	7	9.43162e-13	2.21384e-11	10 [4,6]	0 [0,0]	0.329675	-1.34223	disruption
HOOK3	chr8	42896889	43030539	+	8	8	9.76177e-20	4.8491e-18	8 [8,0]	0 [0,0]	2.47487	4.125	over-expression		1	1	nd	nd
LOC101929322	chr7	65492232	65554728	-	5	5	1.90961e-13	5.39788e-12	1 [1,0]	4 [0,4]	1.41486	0.371412	over-expression
FBXW4	chr10	101610663	101695295	-	5	5	7.91675e-14	2.34864e-12	4 [0,4]	1 [1,0]	0.572359	-1.41736	over-expression
CDC27P11	chr21	8466839	8470663	-	26	19	1e-300	1.12421e-298	24 [15,9]	2 [1,1]	-0.576065	-0.871328	background		12	7	1e-300	3.83077e-299
VAV2	chr9	133761893	133992374	-	5	5	8.77156e-13	2.08178e-11	5 [0,5]	0 [0,0]	-1.20116	0.499197	background		2	2	1.34998e-06	3.26354e-06
LOC105379506	chr21	8222167	8223494	+	26	19	1e-300	1.12421e-298	11 [11,0]	15 [9,6]	1.5526	1.82968	background		18	6	1e-300	3.83077e-299
MIR6724-3	chr21	8388361	8388453	+	5	5	2.45302e-51	2.09586e-49	0 [0,0]	5 [4,1]	1.78775	1.19801	background		8	7	1e-300	3.83077e-299
LOC105379508	chr21	8405246	8406493	+	27	20	1e-300	1.12421e-298	11 [11,0]	16 [10,6]	2.11298	3.99734	background		24	11	1e-300	3.83077e-299
nd = not determined
